# A standardized atlas of human bronchoalveolar lavage cells built using scalable ensemble annotation and cross-study robust markers

**DOI:** 10.64898/2026.01.08.698293

**Authors:** Yushan Hu, Ziying Liu, Kailun Bai, Belaid Moa, Janice M. Leung, Firoozeh V. Gerayeli, Don D. Sin, Xiaojian Shao, Xuekui Zhang

## Abstract

**Background:** Bronchoalveolar lavage (BAL) single-cell RNA sequencing (scRNA-seq) offers rich insights into pulmonary immune dynamics, yet consistent cell-type annotation remains elusive. Existing methods often rely on a single reference, risking inconsistency and domain shift across datasets. A BAL-specific, high-resolution annotation framework is critically needed.

**Methods:** We developed BAL-EA (BAL Ensemble Annotation), a BAL-centric automated annotation framework that integrates robust, cross-study marker discovery with ensemble machine learning. BAL-EA harmonizes BAL cell identities into a three-tier taxonomy (11 major lineages, 13 refined classes, 21 fine-grained subtypes) compatible with the Human Lung Cell Atlas (HLCA) while capturing lavage-enriched biology. Marker catalogues were derived via reproducibility-guided differential expression across at least 10 independent sub-studies, ensuring resilience to dataset-specific bias. Comparative benchmarking was performed against six leading annotation tools using independent BAL datasets.

**Results:** We assembled the largest BAL scRNA-seq atlas to date, integrating more than 347,333 lung cells from HLCA, multiple public BAL datasets, and the largest inhouse BAL cohort ever reported (241,924 cells from 30 individuals). BAL-EA outperformed existing annotation tools, achieving balanced macro-F1 scores over 0.95 for key lineages such as alveolar macrophages (AM), non-alveolar macrophages, and epithelial cells. Application to Chronic Obstructive Pulmonary Disease (COPD) BAL samples revealed reproducible disease-associated shifts, including increased neutrophils and CCL2-positive macrophages alongside reduced AM in COPD patients, findings validated in independent COVID-19 BAL datasets. The released atlas includes harmonized multi-resolution annotations, robust marker panels, pretrained models.

**Conclusions:** This work contributes the most comprehensive BAL scRNA-seq atlas, introduces a novel BAL-specific annotation framework (BAL-EA), standardizes BAL taxonomy at three resolutions, and provides rigorously validated marker gene resources. Together, these advances deliver a powerful reference for reproducible BAL scRNA-seq analysis and lay the foundation for clinical and translational applications in respiratory disease research.
