## Supplementary Table 1. Robust marker gene list per cell type for BAL scRNA-seq at multiple-layers. for "A standardized atlas of human bronchoalveolar lavage cells built using scalable ensemble annotation and cross-study robust markers"

### Sheet: Legend
Table S1: Robust marker gene list of lung BAL per cell type for Level 1 to Level 3
Level1: Robust marker gene list per cell type for Level 1
Level2: Robust marker gene list per cell type for Level 2
Level3: Robust marker gene list per cell type for Level 3

### Sheet: Level1
Level1: Robust marker gene list per cell type for Level 1
B_cell	CD4_Tcell	CD8_Tcell	cDC	Epithelial	Mast_cell	Mono_Macrophage	Neutrophil	NK	pDC	Plasma_cell
MS4A1	CTLA4	CD8A	S100B	SCGB1A1	CPA3	VSIG4	CXCL8	FGFBP2	GZMB	IGKC
CD19	CD40LG	GZMH	IDO1	ADIRF	GATA2	CCL18	CCL3L1	TRDC	IRF7	IGLC2
CD79A	TNFRSF4	CCL5	FLT3	PSCA	TPSB2	SPP1	CCL4L2	GNLY	UGCG	IGHA1
IGHM	TRAT1	FASLG	CSF2RA	SCGB3A1	MS4A2	C1QA	G0S2	TXK	IL3RA	JCHAIN
BANK1	CD6	PRF1	HLA-DPB1	LCN2	TPSAB1	APOE	BCL2A1	KLRD1	MZB1	IGLC3
BLK	SLAMF1	SIRPG	LGALS2	KRT8	IL1RL1	C1QB	NAMPT	GZMB	S100A11	IGLL5
TNFRSF13B	GPR171	LINC02446	DUSP4	KRT19	TPSD1	FABP4	IFITM2	XCL1	LILRA4	IGHG1
MEF2C	CD5	ITGA1	HLA-DPA1	RSPH1	RHEX	CD163	FCGR3B	KLRC1	TCF4	IGHA2
LTB	LINC00861	GZMK	CPVL	MSMB	RGS13	MSR1	HCAR2	PRF1	CLIC3	IGHG3
CD37	FLT3LG	GZMA	CST3	MUC4	KIT	OLR1	HCAR3	NKG7	DERL3	MZB1
ANXA2	CAMK4	GZMM	RGS10	KRT17	VWA5A	C1QC	CSF3R	CTSW		IGHG4
TXN	CD27	KLRD1	HLA-DQA1	S100A2	CD69	APOC1	PROK2	GZMA		HERPUD1
CD9	CXCR6	SAMD3	HLA-DQB1	BPIFB1	RGS1	MARCO	PI3	CD7		SSR4
CD63	KLRB1	CD8B	HLA-DRA	AGR3	AREG	VCAN	CD63	CCL4		FKBP11
TSPO	ITK	GZMB	LSP1	CEACAM6	RGS2	MS4A4A	LTF	CCL5		IGHG2
S100A6	GIMAP7	ZAP70	EEF1B2	KRT7	HPGDS	PLXDC2	S100A12	GZMM		ISG20
ANXA1	CD3E	LINC01871	CST7	TMC5	SLC18A2	GPNMB	CCL4	IL2RB		SEC11C
S100A11	IL2RB	CD3G	PPA1	LMO7	ANXA2	CCL2	CTSL	KLRB1		DERL3
CTSD	CD2	LAG3	CD74	CXCL17		MS4A7	CTSD	CD2		CD79A
LGALS3	TRBC1	KLRC1	HLA-DRB1	LYPD2		FN1	CXCR4	GZMH		TNFRSF17
GLUL	CD3D	CD7	HLA-DRB5	CLDN7		SLCO2B1	VEGFA	CD247		SPCS2
CST3	TESPA1	GNLY	DNASE1L3	KLF5		MRC1	CTSA	APOBEC3G		HSP90B1
	SKAP1	CD3E	HLA-DMA	ELF3		CD68	OTOA	CST7		XBP1
	LCK	GRAP2	CTSB	SLC34A2		IGSF6	TBC1D2	CMC1		CD27
	TRAC	CD3D		KRT18		FCER1G	LCN2	RUNX3		PLPP5
	CD247	FYN		KRT13		CD14	MMP8	GIMAP7		PIM2
	SEPT1	PYHIN1		S100A16		PLA2G7	PADI4	CD3E		PPIB
	SH2D2A	NKG7		AGR2		CSF1R	MMP9	KLRF1		LMAN1
	IL7R	CD247		TSPAN1		CTSL	ARG1	CORO1A		ITM2C
	SLFN12L	THEMIS		CLDN4		C1orf162	CEACAM8	RAC2		FTH1
	IL32	CD2		MUC1		CYBB	S100A9	IFITM1
	TRBC2	CXCR6		WFDC2		MS4A6A	S100A8	IFITM2
	STAT4	CD27		TFF3		PILRA	IFITM1	HOPX
	LTB	CXCR3		C19orf33		MCEMP1	MNDA	TRBC1
	SPOCK2	CD69		SLPI		TYROBP	CCL3	CLIC3
	CD96	GIMAP7		SMIM22		DAB2	IL1B	PTPRC
	CD69	SH2D2A		F3		CD36	TNF	PYHIN1
	CD3G	SPOCK2		S100A14		LYZ	TNFAIP6	SPON2
	SIT1	LCK		GPRC5A		TGFBI	CD74	LIMD2
	ADAM19	CTSW		DMKN		TREM1	HLA-DRA	HLA-E
	RHOH	IL2RB		CHST9		AIF1	CTSB	FYN
	CLEC2D	SKAP1		MUC5AC		LRP1	APOE	ID2
	LAT	TRAC		DSP		CTSB	C1QC	CD52
	RORA	TRBC1		EPCAM		CYP27A1		TYROBP
	CXCR3	APOBEC3G		EMP2		RETN		FCER1G
	GRAP2	SIT1		CAPS		SERPING1		HSPB1
	LTA	IL32		TACSTD2		IFI30		FTL
	PBXIP1	TBC1D10C		PERP		SNX10		FTH1
	BATF	ITM2A		GSTA1		SPI1		S100A10
	TRAF3IP3	PTPRCAP		SERPINB3		CTSZ		CD9
	ICAM3	STAT4		FXYD3		PTAFR		S100A11
	ITM2A	TRBC2		PIGR		FTL		PRDX1
	MAP4K1	SLA2		MUC16		FCGR2A		ANXA2
	ZAP70	SEPT1		S100P		ACP5		SAT1
	PCED1B	NLRC3		CYP4B1		SLC11A1		CSTB
	CXCR4	CD5		EHF		HLA-DRA		S100A6
	ETS1	CLEC2B		CD24		CPVL		CSTA
	GZMM	IKZF3		SPTBN1		S100A9		CTSB
	GIMAP4	PTPN22		MT1E		CTSD		GLUL
	LINC01871	CHST12		TSPAN6		LY86		GPX1
	TBC1D10C	PARP8		MUC20		FCGRT		LGALS3
	PTPRCAP	LAT		ID1		MNDA		CST3
	CYTIP	PRKCH		IFT57		TBXAS1		CD74
	PYHIN1	CD96		MORN2		GRN		HLA-DRA
	CISH	CLEC2D		HOPX		NR1H3		LYZ
	GIMAP6	PTPN7		CCND1		LGALS1
	NLRC3	ARHGAP15		DHCR24		LST1
	DGKA	SH2D1A		CKB		SLC7A7
	SELPLG	GPR174		NQO1		CREG1
	PTPN7	RUNX3		SDC4		HLA-DRB1
	JAK3	CYFIP2		TUBB4B		HCK
	NFATC2	PSTPIP1		PDLIM1		MAFB
	IKZF3	CST7		RNASE1		S100A8
	EVL	PTPN4		SOX4		PSAP
	PIK3IP1	CD48		SPINT2		HLA-DQA1
	CD48	ITK		AFDN		SCIMP
	PPP1R16B	CORO1A		TSPAN3		FTH1
	CD7	GNG2		DHRS9		FBP1
	ARHGAP15	GIMAP4		DSTN		HLA-DPB1
	CD52	GIMAP5		CLU		PECAM1
	GPRIN3	MAP4K1		EZR		NCF2
	ACAP1	ARHGEF3		NUCB2		HLA-DRB5
	IL27RA	LINC00861		CYB5A		LIPA
	SP140	LBH		CD59		TNFSF13
	LIMD2	ITGAE		ODF2L		LY96
	IKZF1	STK17A		MGST1		CFD
	PTPRC	CD52		MDK		INHBA
	BTG1	RHOH		AQP3		CTSS
	CYLD	ETS1		TSC22D1		HLA-DPA1
	STK10	ITGAL		ATP1B1		HEXB
	STK4	HCST		GSTP1		HLA-DQB1
	ARHGAP9	LTB		PRDX5		GCHFR
	ERN1	TRAF3IP3		ALDH1A1		CD86
	STK17B	EVL		RUVBL2		LAIR1
	CDC42SE2	CD6		TSTD1		ANPEP
	GZMA	RAC2		S100A9		PPT1
	GNG2	CISH		TUBA1A		HLA-DMA
	CORO1A	ICAM3		HMGN3		HLA-DMB
	RAC2	ANXA6		CD9		LGALS9
	TC2N	PTPRC		SYNE2		CCDC88A
	TUBA4A	LIMD2		SMIM14		CD74
	CCL5	ARHGEF1		HECTD1		SLC31A2
	LEPROTL1	ANKRD44		AKAP9		SERPINA1
	DEF6	EMB		AQP5		HMOX1
	ZC3HAV1	AC004687.1		CD44		GPX1
	RBL2	IFITM1		TPM3		CSTA
	SLFN5	KIAA1551		ARRB2		CLEC7A
	ARHGEF1	SLFN5		PTPN6		PLD3
	ARHGAP30	SASH3		SAMSN1		LGMN
	SYNE2	CBLB		LEPROTL1		SMCO4
	CD37	RORA		SLA		CXCL16
	RPSA	PAXX		GRB2		TSPO
	SEPT6	OXNAD1		STXBP2		VIM
	PPP1R18	PBXIP1		SLC31A2		ALOX5AP
	DENND2D	IRF1		PLXDC2		NUPR1
	CCND2	SELPLG		PFN1		PLIN2
	PDCD4	SLC38A1		FXYD5		CAPG
	FXYD5	ARHGAP30		PECAM1		RNF130
	NOP53	APOBEC3C		HCLS1		CD52
	RPS6	STK17B		MS4A6A		STXBP2
	CST7	TUBA4A		ARPC2		TFRC
	RPS29	ID2		LAIR1		S100A4
	GMFG	ISG20		ATP1B3		TIMP2
	PAXX	CYTIP		CYBB		MFSD1
	RPL3	ALOX5AP		RGS10		ATOX1
	RPS3	RAB27A		TIMP1		CST3
	RPS27	RBL2		ANXA5		S100A10
	RPS27A	DEF6		RHOG		COTL1
	RPS4X	SLC9A3R1		GPSM3		AL133415.1
	RPS3A	SEPT6		HLA-B		ALOX5
	ARHGDIB	ITGA4		RNASET2		CTSC
	GSTK1	ITM2C		ARPC5		KCTD12
	TERF2IP	PRKACB		HLA-A		LAPTM5
	RPL34	APBB1IP		FKBP5		HEXA
	TSC22D3	STK4		ARHGDIB		RAB31
	EEF1B2	ADAM19		MS4A4A		CEBPB
	RPS12	CD37		HLA-E		PLBD1
	ALOX5AP	JUN		DOK2		TIMP1
	KMT2E	CCND2		CES1		HNMT
	AC004687.1	WIPF1		GNAI2		ASAH1
	RPL13	RPS27		TCIRG1		TNS3
	RPL10A	HLA-A		ITGB2		CD81
	BIRC3	SEPT7		TYMP		ACP2
	RPL6	CD99		ACTB		BCL2A1
	RPS18	ARHGDIB		GRINA		GLIPR2
	RPL32	RARRES3		GSTO1		CPM
	ARL6IP5	MYH9		COTL1		FPR1
	RPL35A	RPS29		HCST		PYCARD
	RPL10	RPSA		P2RX4		CXCL3
	RPS8	CD63		PTPRC		ATP6V1F
	RPL30	CD9		IGSF6		IFI6
	HNRNPA1	ANXA2		GLRX		SH3BGRL3
	RPL5	GPX4		ARPC1B		GLRX
	RPS25	SAT1		FCGR3A		GSTO1
	RPS14	HLA-DPA1		CXCL16		CYBA
	RPL18A	NPC2		AP2S1		C5AR1
	RPS7	CSTB		FGR		ALDH2
	RPL11	S100A6		PLAUR		CORO1C
	RPL14	S100A11		TSPO		PLAUR
	RPS19	CTSL		HEXB		ARPC5
	RPL18	VIM		TPP1		ANXA5
	EEF1A1	PSAP		ZEB2		ATP6V0B
	RPS15	CD74		LCP1		LRPAP1
	PRDX1	S100A9		CFL1		TYMP
	GSN	LGALS3		SLC7A7		TMSB4X
	IGSF6	CTSB		FCGR2A		FABP5
	S100A11	HLA-DRB1		NCF2		EMP3
	CES1	GPX1		CCDC88A		MGST3
	TXN	GSTP1		GLIPR2		PSMA7
	GSTP1	CSTA		UPP1		TMSB10
	S100A6	TYROBP		ATP6V1F		YBX1
	ANXA2	GLUL		ATP6V0B		NOP10
	GPX4	HLA-DRB5		ALOX5		TPP1
	NPC2	FTH1		B2M		GRINA
	CXCL16	C1QC		CD99		SH3BGRL
	NEAT1	SERPINA1		PLIN2		SPG21
	HLA-DPA1	FCER1G		RAB31		OAZ1
	AIF1	NEAT1		CYP27A1		UPP1
	CD9	CST3		CD53		CES1
	HLA-DPB1	FTL		BCL2A1		AP2S1
	CSTB	HLA-DRA		TFRC		LTA4H
	CD74	LYZ		LY96		ATP1B3
	SAT1	SLPI		YBX1		ARPC1B
	ALDH2	S100A8		HLA-DMB		PGD
	FABP5	PPP1R16B		TMSB4X		CD63
	CSTA	RPS19		MNDA		ACSL1
	CD63	RPS4Y1		CXCR4		ATP6V0D1
	MARCO	RPS27A		CTSL		BRI3
	HLA-DRB1	RPS3		CTSZ		SCD
	CTSB	SSR2		GMFG		AKAP9
	PSAP	RPL28		DAB2		CLU
	LGALS3	RPL32		PYCARD		TSTD1
	CTSS	SCGB1A1		PSMA7		DSTN
	CCL18			IFI6		HMGN3
	FTH1			ID2		KRT19
	FBP1			FCGRT		KRT7
	NUPR1			CD37		GSTP1
	MS4A7			TREM1		LMO7
	HLA-DRB5			SH3BGRL3		ELF3
	SERPINA1			SPI1		PRDX5

### Sheet: Level2
Level2: Robust marker gene list per cell type for Level 2
Alveolar_macrophage	B_cell	CD4_Tcell	CD8_Tcell	cDC	Epithelial	Mast_cell	Monocyte	Neutrophil	NK	non_Alveolar_macrophage	pDC	Plasma_cell
CPE	MS4A1	CTLA4	CD8A	S100B	SCGB1A1	CPA3	S100A8	CXCL8	FGFBP2	CCL18	GZMB	IGKC
GPD1	CD19	CD40LG	GZMH	IDO1	ADIRF	GATA2	FCN1	CCL3L1	TRDC	APOE	IRF7	IGLC2
DCSTAMP	CD79A	TNFRSF4	CCL5	FLT3	PSCA	TPSB2	S100A9	CCL4L2	GNLY	CD163	UGCG	IGHA1
INHBA	IGHM	TRAT1	FASLG	CSF2RA	SCGB3A1	MS4A2	CD300E	G0S2	TXK	GPNMB	IL3RA	JCHAIN
FABP4	BANK1	CD6	PRF1	HLA-DPB1	LCN2	TPSAB1	VCAN	BCL2A1	KLRD1	VSIG4	MZB1	IGLC3
MME	BLK	SLAMF1	SIRPG	LGALS2	KRT8	IL1RL1	CD93	NAMPT	GZMB	C1QC	S100A11	IGLL5
PCOLCE2	TNFRSF13B	GPR171	LINC02446	DUSP4	KRT19	TPSD1	CLEC5A	IFITM2	XCL1	C1QA	LILRA4	IGHG1
AC026369.3	MEF2C	CD5	ITGA1	HLA-DPA1	RSPH1	RHEX	SPHK1	FCGR3B	KLRC1	PLA2G7	TCF4	IGHA2
MIR3945HG	LTB	LINC00861	GZMK	CPVL	MSMB	RGS13	S100A12	HCAR2	PRF1	DAB2	CLIC3	IGHG3
GLDN	CD37	FLT3LG	GZMA	CST3	MUC4	KIT	LILRA2	HCAR3	NKG7	C1QB	DERL3	MZB1
AGRP	ANXA2	CAMK4	GZMM	RGS10	KRT17	VWA5A	CCL3	CSF3R	CTSW	CCL2		IGHG4
SLC47A1	TXN	CD27	KLRD1	HLA-DQA1	S100A2	CD69	CCL2	PROK2	GZMA	CTSZ		HERPUD1
RBP4	CD9	CXCR6	SAMD3	HLA-DQB1	BPIFB1	RGS1	APOBEC3A	PI3	CD7	APOC1		SSR4
TREM1	CD63	KLRB1	CD8B	HLA-DRA	AGR3	AREG	IL1B	CD63	CCL4	CTSB		FKBP11
APOC1	TSPO	ITK	GZMB	LSP1	CEACAM6	RGS2	TIMP1	LTF	CCL5	LGMN		IGHG2
MARCO	S100A6	GIMAP7	ZAP70	EEF1B2	KRT7	HPGDS	ADGRE2	S100A12	GZMM	CD68		ISG20
STAC	ANXA1	CD3E	LINC01871	CST7	TMC5	SLC18A2	LILRB1	CCL4	IL2RB	MS4A6A		SEC11C
TFRC	S100A11	IL2RB	CD3G	PPA1	LMO7	ANXA2	NLRP3	CTSL	KLRB1	MRC1		DERL3
MCEMP1	CTSD	CD2	LAG3	CD74	CXCL17		TLR2	CTSD	CD2	CTSD		CD79A
FFAR4	LGALS3	TRBC1	KLRC1	HLA-DRB1	LYPD2		CD14	CXCR4	GZMH	CTSL		TNFRSF17
NMB	GLUL	CD3D	CD7	HLA-DRB5	CLDN7		HRH2	VEGFA	CD247	LIPA		SPCS2
ACP5	CST3	TESPA1	GNLY	DNASE1L3	KLF5		LILRB2	CTSA	APOBEC3G	FTL		HSP90B1
ADTRP		SKAP1	CD3E	HLA-DMA	ELF3		CALHM6	OTOA	CST7	PLD3		XBP1
OLR1		LCK	GRAP2	CTSB	SLC34A2		ASGR1	TBC1D2	CMC1	HLA-DQA1		CD27
PPARG		TRAC	CD3D		KRT18		CFP	LCN2	RUNX3	ACP5		PLPP5
AL390036.1		CD247	FYN		KRT13		LYZ	MMP8	GIMAP7	HMOX1		PIM2
MS4A7		SEPT1	PYHIN1		S100A16		FPR1	PADI4	CD3E	RNASE1		PPIB
ACVRL1		SH2D2A	NKG7		AGR2		LILRA5	MMP9	KLRF1	FABP4		LMAN1
DNASE2B		IL7R	CD247		TSPAN1		LGALS2	ARG1	CORO1A	CLU		ITM2C
HLA-DQA2		SLFN12L	THEMIS		CLDN4		TNFRSF1B	CEACAM8	RAC2	S100A8		FTH1
C1QB		IL32	CD2		MUC1		ANPEP	S100A9	IFITM1	SLPI
TRPV2		TRBC2	CXCR6		WFDC2		SERPINB9	S100A8	IFITM2	NUCB2
CTSL		STAT4	CD27		TFF3		FGL2	IFITM1	HOPX	SLC9A3R1
FBP1		LTB	CXCR3		C19orf33		DSE	MNDA	TRBC1	TUBB4B
CYP27A1		SPOCK2	CD69		SLPI		OLR1	CCL3	CLIC3	TSTD1
MSR1		CD96	GIMAP7		SMIM22		C3AR1	IL1B	PTPRC	AQP3
ACOT2		CD69	SH2D2A		F3		IL4I1	TNF	PYHIN1	CD24
MRC1		CD3G	SPOCK2		S100A14		RNASE2	TNFAIP6	SPON2	EZR
PLIN2		SIT1	LCK		GPRC5A		G0S2	CD74	LIMD2	DDIT4
TNNI2		ADAM19	CTSW		DMKN		ITGA5	HLA-DRA	HLA-E	PIGR
HSD17B14		RHOH	IL2RB		CHST9		AIF1	CTSB	FYN	SCGB1A1
NUPR1		CLEC2D	SKAP1		MUC5AC		TNFSF13B	APOE	ID2	WFDC2
SPARC		LAT	TRAC		DSP		SRGN	C1QC	CD52	ELF3
SLC2A9		RORA	TRBC1		EPCAM		PLAUR		TYROBP	KRT18
LPL		CXCR3	APOBEC3G		EMP2		MS4A6A		FCER1G	AGR2
SERPING1		GRAP2	SIT1		CAPS		LST1		HSPB1	CXCL17
BACE1		LTA	IL32		TACSTD2		PLEK		FTL	BPIFB1
C1QA		PBXIP1	TBC1D10C		PERP		EMP3		FTH1	CLDN7
GCHFR		BATF	ITM2A		GSTA1		MNDA		S100A10	KRT19
SNX10		TRAF3IP3	PTPRCAP		SERPINB3		CCR1		CD9	KRT8
CD68		ICAM3	STAT4		FXYD3		TYMP		S100A11	S100P
SLC15A3		ITM2A	TRBC2		PIGR		SOD2		PRDX1	LCN2
CCL23		MAP4K1	SLA2		MUC16		PTPRE		ANXA2	MUC4
VSIG4		ZAP70	SEPT1		S100P		S100A4		SAT1	LMO7
CTSD		PCED1B	NLRC3		CYP4B1		MPEG1		CSTB	PSCA
CD52		CXCR4	CD5		EHF		COTL1		S100A6
HLA-DQA1		ETS1	CLEC2B		CD24		SLC2A3		CSTA
CCL18		GZMM	IKZF3		SPTBN1		ATF5		CTSB
ACOT7		GIMAP4	PTPN22		MT1E		MAFB		GLUL
C1QC		LINC01871	CHST12		TSPAN6		CLEC7A		GPX1
ABCG1		TBC1D10C	PARP8		MUC20		NAMPT		LGALS3
HLA-DMA		PTPRCAP	LAT		ID1		CD48		CST3
TYROBP		CYTIP	PRKCH		IFT57		VAMP5		CD74
SIDT2		PYHIN1	CD96		MORN2		GNAI2		HLA-DRA
CXCL16		CISH	CLEC2D		HOPX		SOCS3		LYZ
ALOX5AP		GIMAP6	PTPN7		CCND1		RAB31
RMDN3		NLRC3	ARHGAP15		DHCR24		C5AR1
ARHGAP6		DGKA	SH2D1A		CKB		STXBP2
AKR1B1		SELPLG	GPR174		NQO1		ATP1B3
ALDH2		PTPN7	RUNX3		SDC4		DUSP6
PHLDA3		JAK3	CYFIP2		TUBB4B		CD9
NCEH1		NFATC2	PSTPIP1		PDLIM1		PRDX5
FTL		IKZF3	CST7		RNASE1		C1QA
HLA-DRB5		EVL	PTPN4		SOX4		PEBP1
HLA-DRA		PIK3IP1	CD48		SPINT2		ATP5IF1
CTSC		CD48	ITK		AFDN		CYB5A
OSCAR		PPP1R16B	CORO1A		TSPAN3		SLPI
HPGDS		CD7	GNG2		DHRS9		LDHB
MS4A4A		ARHGAP15	GIMAP4		DSTN		MT-CYB
HLA-DQB1		CD52	GIMAP5		CLU		MT-ND6
CD74		GPRIN3	MAP4K1		EZR		HLA-DQB1
APOE		ACAP1	ARHGEF3		NUCB2		DSTN
COLEC12		IL27RA	LINC00861		CYB5A		TUBB4B
ALOX5		SP140	LBH		CD59		GCHFR
FN1		LIMD2	ITGAE		ODF2L		APOE
HLA-DPA1		IKZF1	STK17A		MGST1		C1QB
HLA-DRB1		PTPRC	CD52		MDK		CCL18
HEXB		BTG1	RHOH		AQP3		SCGB1A1
PNPLA6		CYLD	ETS1		TSC22D1		APOC1
FCER1G		STK10	ITGAL		ATP1B1		WFDC2
LGALS3		STK4	HCST		GSTP1		LCN2
TREM2		ARHGAP9	LTB		PRDX5		KRT19
SPN		ERN1	TRAF3IP3		ALDH1A1		CTSS
ACOT4		STK17B	EVL		RUVBL2		MYO1G
PPIC		CDC42SE2	CD6		TSTD1		SCGB3A1
CCDC88A		GZMA	RAC2		S100A9
GRN		GNG2	CISH		TUBA1A
MGST3		CORO1A	ICAM3		HMGN3
GAPLINC		RAC2	ANXA6		CD9
JAML		TC2N	PTPRC		SYNE2
SCD		TUBA4A	LIMD2		SMIM14
SLCO2B1		CCL5	ARHGEF1		HECTD1
SERPINA1		LEPROTL1	ANKRD44		AKAP9
RETN		DEF6	EMB		AQP5
SPNS1		ZC3HAV1	AC004687.1		CD44
VIM		RBL2	IFITM1		TPM3
OASL		SLFN5	KIAA1551		ARRB2
GAA		ARHGEF1	SLFN5		PTPN6
HLA-DPB1		ARHGAP30	SASH3		SAMSN1
PLD3		SYNE2	CBLB		LEPROTL1
FABP5		CD37	RORA		SLA
CFD		RPSA	PAXX		GRB2
UBASH3B		SEPT6	OXNAD1		STXBP2
IFI6		PPP1R18	PBXIP1		SLC31A2
FABP3		DENND2D	IRF1		PLXDC2
MOB3B		CCND2	SELPLG		PFN1
SPI1		PDCD4	SLC38A1		FXYD5
BHLHE41		FXYD5	ARHGAP30		PECAM1
CAPG		NOP53	APOBEC3C		HCLS1
LGALS3BP		RPS6	STK17B		MS4A6A
TSPO		CST7	TUBA4A		ARPC2
HBEGF		RPS29	ID2		LAIR1
FAM89A		GMFG	ISG20		ATP1B3
GLB1		PAXX	CYTIP		CYBB
SLC29A1		RPL3	ALOX5AP		RGS10
CSF3R		RPS3	RAB27A		TIMP1
WFDC2		RPS27	RBL2		ANXA5
IER2		RPS27A	DEF6		RHOG
TNIP1		RPS4X	SLC9A3R1		GPSM3
IFITM2		RPS3A	SEPT6		HLA-B
ZFP36L1		ARHGDIB	ITGA4		RNASET2
HSPA1B		GSTK1	ITM2C		ARPC5
RUVBL2		TERF2IP	PRKACB		HLA-A
DNAJB1		RPL34	APBB1IP		FKBP5
CORO1A		TSC22D3	STK4		ARHGDIB
TIMP1		EEF1B2	ADAM19		MS4A4A
ODF3B		RPS12	CD37		HLA-E
EZR		ALOX5AP	JUN		DOK2
SLPI		KMT2E	CCND2		CES1
RARRES3		AC004687.1	WIPF1		GNAI2
NUCB2		RPL13	RPS27		TCIRG1
CLDN7		RPL10A	HLA-A		ITGB2
S100A9		BIRC3	SEPT7		TYMP
S100A8		RPL6	CD99		ACTB
SCGB3A1		RPS18	ARHGDIB		GRINA
SCGB1A1		RPL32	RARRES3		GSTO1
NFKBIA		ARL6IP5	MYH9		COTL1
JUNB		RPL35A	RPS29		HCST
		RPL10	RPSA		P2RX4
		RPS8	CD63		PTPRC
		RPL30	CD9		IGSF6
		HNRNPA1	ANXA2		GLRX
		RPL5	GPX4		ARPC1B
		RPS25	SAT1		FCGR3A
		RPS14	HLA-DPA1		CXCL16
		RPL18A	NPC2		AP2S1
		RPS7	CSTB		FGR
		RPL11	S100A6		PLAUR
		RPL14	S100A11		TSPO
		RPS19	CTSL		HEXB
		RPL18	VIM		TPP1
		EEF1A1	PSAP		ZEB2
		RPS15	CD74		LCP1
		PRDX1	S100A9		CFL1
		GSN	LGALS3		SLC7A7
		IGSF6	CTSB		FCGR2A
		S100A11	HLA-DRB1		NCF2
		CES1	GPX1		CCDC88A
		TXN	GSTP1		GLIPR2
		GSTP1	CSTA		UPP1
		S100A6	TYROBP		ATP6V1F
		ANXA2	GLUL		ATP6V0B
		GPX4	HLA-DRB5		ALOX5
		NPC2	FTH1		B2M
		CXCL16	C1QC		CD99
		NEAT1	SERPINA1		PLIN2
		HLA-DPA1	FCER1G		RAB31
		AIF1	NEAT1		CYP27A1
		CD9	CST3		CD53
		HLA-DPB1	FTL		BCL2A1
		CSTB	HLA-DRA		TFRC
		CD74	LYZ		LY96
		SAT1	SLPI		YBX1
		ALDH2	S100A8		HLA-DMB
		FABP5	PPP1R16B		TMSB4X
		CSTA	RPS19		MNDA
		CD63	RPS4Y1		CXCR4
		MARCO	RPS27A		CTSL
		HLA-DRB1	RPS3		CTSZ
		CTSB	SSR2		GMFG
		PSAP	RPL28		DAB2
		LGALS3	RPL32		PYCARD
		CTSS	SCGB1A1		PSMA7
		CCL18			IFI6
		FTH1			ID2
		FBP1			FCGRT
		NUPR1			CD37
		MS4A7			TREM1
		HLA-DRB5			SH3BGRL3
		SERPINA1			SPI1

### Sheet: Level3
							Level3: Robust marker gene list per cell type for Level 3
Alveolar_macrophage	B_cell	Basal	CD4_Tcell	CD8_Tcell	cDC	Ciliated	epithelial_cell_alveolus_lung	Macrophage_CCL18	Macrophage_CCL2	Macrophage_MT1G	Macrophage_RGS1	Mast_cell	Monocyte_FCN1	Monocyte_IL1B	Neutrophil	NK	other_epithelial	pDC	Plasma_cell	Secretory
PCOLCE2	MS4A1	KRT5	CTLA4	CD8A	S100B	DNAH12	KRT7	CCL18	ASGR1	MT1M	ENTPD1	CPA3	S100A8	TNFRSF1B	CXCL8	FGFBP2	SCGB1A1	GZMB	IGKC	BPIFA1
FABP4	CD19	MUC5AC	CD40LG	GZMH	IDO1	AL357093.2	MUC1	APOE	FCN1	MT1H	HLA-DPB1	GATA2	S100A12	LST1	CCL3L1	TRDC	CRCT1	IRF7	IGLC2	SCGB3A1
INHBA	CD79A	TFF3	TNFRSF4	CCL5	FLT3	RP1	CEACAM6	CD163	VCAN	MT1G	GPR183	TPSB2	FCN1	TIMP1	CCL4L2	GNLY	RHCG	UGCG	IGHA1	SCGB1A1
GLDN	IGHM	BPIFB1	TRAT1	FASLG	CSF2RA	KIAA2012	GPRC5A	GPNMB	TIMP1	MT1F	RGS1	MS4A2	S100A9	CALHM6	G0S2	TXK	SPRR2A	IL3RA	JCHAIN	MSMB
APOC1	BANK1	S100A2	CD6	PRF1	HLA-DPB1	SPAG6	KRT18	KCNMA1	TYMP	MT1X	SDS	TPSAB1	CD93	AIF1	BCL2A1	KLRD1	SPRR1B	MZB1	IGLC3	BPIFB1
MCEMP1	BLK	MSMB	SLAMF1	SIRPG	LGALS2	CCDC17	SFTPC	CTSZ	CYBB	MT2A	A2M	IL1RL1	FPR1	FGL2	NAMPT	GZMB	SPRR3	S100A11	IGLL5	SLPI
CYP27A1	TNFRSF13B	ADH1C	GPR171	LINC02446	DUSP4	FAM216B	SFTPA1	CCL2	VIM		CST3	TPSD1	TIMP1	LILRB2	PLEK	KLRC1	CRNN	LILRA4	IGHG1	CYP2F1
PHLDA3	MEF2C	EPAS1	CD5	ITGA1	HLA-DPA1	C11orf88	SFTPA2	APOC1	SLPI		CST7	RHEX	VCAN	FCN1	IFITM2	PRF1	SCGB3A1	TCF4	IGHA2	TFF3
LPL	LTB	CYP2F1	LINC00861	GZMK	CPVL	DNAI1	SFTA2	LGMN	WFDC2			RGS13	CD14	COTL1	FCGR3B	NKG7	MAL	CLIC3	IGHG3	AQP5
MARCO	CD37	KLK11	FLT3LG	GZMA	CST3	SPAG17	SFTPD	PLD3	KRT19			KIT	SRGN	LILRA5	HCAR2	CTSW	TMPRSS11B	DERL3	MZB1	CXCL6
RBP4	ANXA2	SERPINB3	CAMK4	GZMM	RGS10	CFAP157		CTSB	LCN2			VWA5A	G0S2	CTSS	HCAR3	GZMA	PRSS27		IGHG4	NTS
C1QB	TXN	PRSS23	CD27	KLRD1	HLA-DQA1	CFAP45		CTSD	CCL2			CD69	CFP	IL1B	CSF3R	CD7	CNFN		HERPUD1	SERPINB3
TREM1	CD9	KRT17	CXCR6	SAMD3	HLA-DQB1	CFAP53		LIPA	CCL7			RGS1	MNDA	IL6	PROK2	CCL4	SLURP2		SSR4	WFDC2
MS4A7	CD63	WFDC2	KLRB1	CD8B	HLA-DRA	FOXJ1		MRC1	CCL8			AREG	SOD2	CCL4	PI3	CCL5	KRT78		FKBP11	SERPINB11
TFRC	TSPO	PIGR	ITK	GZMB	LSP1	C6orf118		CD68	EMP1			RGS2	MS4A6A	CXCL8	CD63	GZMM	ECM1		IGHG2	PRSS23
ACP5	S100A6	MT1X	GIMAP7	ZAP70	EEF1B2	FAM92B		CTSL	DEFB1			HPGDS	CD300E	CXCL3	LTF	IL2RB	KRT13		ISG20	VMO1
PPARG	ANXA1	S100P	CD3E	LINC01871	CST7	ARMC3		PLTP				SLC18A2	MPEG1	CCL3	S100A12	KLRB1	DUSP5		SEC11C	AP003064.2
SNX10	S100A11	SCGB3A1	IL2RB	CD3G	PPA1	ADGB		FTL				ANXA2	COTL1	CCL20	CCL4	CD2	SPINK5		DERL3	FAM3D
C1QA	CTSD	CXCL17	CD2	LAG3	CD74	CFAP57		RNASE1					TYMP		CTSL	GZMH	PRSS22		CD79A	MUC5B
FBP1	LGALS3	SCGB1A1	TRBC1	KLRC1	HLA-DRB1	C22orf15		MS4A6A					NAMPT		CTSD	CD247	LYPD2		TNFRSF17	PIGR
MSR1	GLUL	TSPAN8	CD3D	CD7	HLA-DRB5	DNAI2		TSPAN4					FGL2		CXCR4	APOBEC3G	KRT4		SPCS2	KLK11
VSIG4	CST3	KRT19	TESPA1	GNLY	DNASE1L3	WDR78		S100A8					IL1B		VEGFA	CST7	SERPINB2		HSP90B1	CP
NUPR1		SLPI	SKAP1	CD3E	HLA-DMA	DNAH11		SLPI					LST1		CTSA	CMC1	KRT17		XBP1	ADH1C
PLIN2		AGR2	LCK	GRAP2	CTSB	TSPAN19		CLU					LILRB2		OTOA	RUNX3	ADIRF		CD27	MUC5AC
SERPING1		KRT15	TRAC	CD3D		VWA3B		EZR					SERPINB1		TBC1D2	GIMAP7	KRT80		PLPP5	CXCL17
MRC1		ADIRF	CD247	FYN		C9orf135		WFDC2					TNFRSF1B		LCN2	CD3E	EMP1		PIM2	AKR1C1
GCHFR		KRT18	SEPT1	PYHIN1		AC113349.1		KRT18					AIF1		MMP8	KLRF1	PDZK1IP1		PPIB	KRT19
CCL18		MDK	SH2D2A	NKG7		CCDC190		LCN2					LYZ		PADI4	CORO1A	RND3		LMAN1	AGR2
CXCL16		SERPINF1	IL7R	CD247		DNAH2		KRT19					PTPRE		MMP9	RAC2	S100A9		ITM2C	TSPAN8
MS4A4A		SFN	IL32	THEMIS		SNTN		SCGB3A1					MAFB		ARG1	IFITM1	TP53INP2		FTH1	EPAS1
GPX3		RPS4X	SLFN12L	CD2		FRMPD2							SERPINB9		CEACAM8	IFITM2	SLPI			RARRES1
ALDH2		RPL3	TRBC2	CXCR6		DNAAF3							SAMSN1		S100A9	HOPX	WFDC2			LCN2
CD52		EEF2	STAT4	CD27		DNAH3							LILRA5		S100A8	TRBC1	PIGR			MDK
FN1		EEF1A1	LTB	CXCR3		WDR66							DUSP6		IFITM1	CLIC3	LCN2			MGST1
FTL		RPL10A	SPOCK2	CD69		C9orf24							SLPI		MNDA	PTPRC	PPL			XBP1
HLA-DQA1		RPS6	CD96	GIMAP7		TMEM231							HLA-DRB1		CCL3	PYHIN1	CLDN4			SELENBP1
C1QC		MALAT1	CD69	SH2D2A		DNAAF1							CD9		IL1B	SPON2	TMPRSS2			AQP3
APOE		FXYD5	CD3G	SPOCK2		AC004832.1							OLR1		TNF	LIMD2	TSPAN8			S100P
CTSD		HLA-B	SIT1	LCK		C20orf85							BCL2A1		TNFAIP6	HLA-E	PHLDA1			STARD10
HLA-DQA2		LCP1	ADAM19	CTSW		CDHR3									CD74	FYN	BPIFB1			SERPINF1
HLA-DRB5		CD53	RHOH	IL2RB		C2orf40									HLA-DRA	ID2	MXD1			ALDH1A1
ALOX5AP		TMSB4X	CLEC2D	SKAP1		NEK5									CTSB	CD52	JUP			CEACAM6
TYROBP		SH3BGRL3	LAT	TRAC		LRRIQ1									APOE	TYROBP	PMAIP1			OAZ1
HLA-DRA		CYBA	RORA	TRBC1		DNAJB13									C1QC	FCER1G	SPINT1			HLA-DPA1
SPI1		HLA-C	CXCR3	APOBEC3G		HYDIN										HSPB1	GPRC5A			FTH1
CD68		NEAT1	GRAP2	SIT1		LRRC71										FTL	CSTA			ACTB
CD74		LGALS1	LTA	IL32		PPIL6										FTH1	HMGA1			CAPG
HLA-DQB1		CTSS	BATF	TBC1D10C		CD164L2										S100A10	MUC4			HLA-DRA
MGST3		PSAP	PBXIP1	ITM2A		DNAH9										CD9	KRT19			S100A10
HLA-DRB1		B2M	TRAF3IP3	PTPRCAP		CFAP43										S100A11	S100P			HLA-DRB5
HLA-DMA		FTL	ICAM3	STAT4		MDH1B										PRDX1	ELF3			SH3BGRL3
SEPT11		SRGN	MAP4K1	TRBC2		RSPH4A										ANXA2	S100A16			ARHGDIB
CSTB		FTH1	ITM2A	SLA2		FAM183A										SAT1	CEACAM6			GMFG
GRN		S100A4	ZAP70	SEPT1		APOBEC4										CSTB	SCEL			PSAP
HLA-DPA1		CD74	CXCR4	CD5		CFAP46										S100A6	CXCL17			TMSB4X
ALOX5		LAPTM5	PCED1B	CLEC2B		ELN-AS1										CSTA	DNAJB1			LYZ
CTSC		VIM	ETS1	IKZF3		OMG										CTSB	CYB5A			FTL
VIM		FCER1G	GZMM	PTPN22		LINC02166										GLUL	AGR3			HLA-DQA1
PECAM1		HLA-DRA	GIMAP4	CHST12		C1orf189										GPX1	CLU			AIF1
SERPINA1		CD52	LINC01871	LAT		CCDC114										LGALS3	S100A14			HLA-DPB1
HEXB		HLA-DRB1	TBC1D10C	PARP8		TMEM190										CST3	PLIN3			HLA-DRB1
FABP5		TYROBP	PTPRCAP	PRKCH		CFAP52										CD74	RIOK3			CTSS
HLA-DPB1		KLF6	CYTIP	CD96		RSPH1										HLA-DRA	PPP1R15A			TYROBP
FCER1G		RPS18	PYHIN1	CLEC2D		CCDC78										LYZ	MALL			LCP1
IFI6		RPL10	CISH	PTPN7		NEK10											MUC1			CD52
FABP3			GIMAP6	ARHGAP15		SPATA17											KRT7			VIM
HPGD			NLRC3	SH2D1A		ARMC4											HOPX			FXYD5
AKR1C3			DGKA	GPR174		MAPK15											MDK			FCER1G
CAPG			SELPLG	RUNX3		EFCAB1											EHF			EMP3
SCD			PTPN7	CYFIP2		DNAH6											LMO7			CORO1A
LGALS3			JAK3	PSTPIP1		DTHD1											STEAP4			MSN
TSPO			NFATC2	CST7		NME5											CYP4B1			CTSL
WFDC2			EVL	PTPN4		ZBBX											DHCR24			CD37
IER2			IKZF3	CD48		PTPRT											VPS37B			S100A9
MALAT1			PIK3IP1	ITK		EFHB											CLDN7			ACP5
IFITM2			CD48	CORO1A		VWA3A											CP			SRGN
ZFP36			PPP1R16B	GNG2		ZMYND10											FOLR1			CD68
ZFP36L1			CD7	GIMAP4		PACRG											CXCL1			HCST
CORO1A			ARHGAP15	GIMAP5		SAXO2											H1F0			LAPTM5
EZR			KIAA1551	MAP4K1		ERICH3											TMC5			BCL2A1
SLPI			CD52	ARHGEF3		CFAP77											PSCA			SPI1
S100A9			GPRIN3	LINC00861		TEKT1											BZW1			LGALS1
S100A8			ACAP1	LBH		MARCH10											SAA1
SCGB3A1			IL27RA	ITGAE		IQUB											IL18
KRT19			SP140	STK17A		C1orf194											ATP1B1
SCGB1A1			LIMD2	CD52		MNS1											TFF3
LCN2			IKZF1	RHOH		CAPS											HMGN3
IFITM1			PTPRC	ETS1		PIH1D3											C3
JUNB			BTG1	ITGAL		DNAH10											XBP1
			CYLD	HCST		DRC3											RGS10
			STK10	LTB		C5orf49											SAMHD1
			STK4	EVL		MORN5											GSTO1
			ARHGAP9	TRAF3IP3		DRC1											CYBB
			ERN1	CD6		DNAH5											GPX4
			STK17B	CISH		NWD1											DOK2
			CDC42SE2	RAC2		SPEF2											ITGB2
			GZMA	ANXA6		TPPP3											MS4A4A
			GNG2	ICAM3		LDLRAD1											CES1
			CORO1A	PTPRC		DNAH7											CAPG
			RAC2	LIMD2		TMEM232											HCST
			TC2N	ARHGEF1		CCDC153											IGSF6
			TUBA4A	ANKRD44		WDR38											PTPRC
			CCL5	EMB		C9orf116											LCP1
			LEPROTL1	AC004687.1		CFAP70											ANXA5
			DEF6	IFITM1		ENKUR											ZEB2
			LSP1	KIAA1551		CFAP54											B2M
			ZC3HAV1	SLFN5		AC007906.2											SARAF
			RBL2	SASH3		TTC29											HLA-A
			SLFN5	CBLB		C4orf47											CTSZ
			ARHGEF1	PAXX		ROPN1L											CYP27A1
			ARHGAP30	RORA		DYNLRB2											SH3BGRL
			SYNE2	OXNAD1		CCDC180											CD53
			CD37	IRF1		NPHP1											MNDA
			RPSA	PBXIP1		AC013264.1											GMFG
			PPP1R18	SELPLG		TEX26											ARPC1B
			SEPT6	SLC38A1		TTC25											DAB2
			DENND2D	ARHGAP30		CAPSL											ATOX1
			CCND2	APOBEC3C		TMEM212											PSAP
			PDCD4	STK17B		C7orf57											IFI6
			FXYD5	ID2		ECT2L											GPNMB
			NOP53	TUBA4A		CCDC173											CTSB
			RPS6	ISG20		CFAP221											ALDH1A1
			CST7	CYTIP		SPATA18											CD163
			RPS29	ALOX5AP		MAP3K19											EMP3
			GMFG	RAB27A		CFAP47											SNX10
			PAXX	RBL2		FAM81B											HLA-DQB1
			RPL3	DEF6		CCDC146											CD74
			RPS3	SLC9A3R1		WDR63											HLA-DRB1
			RPS27	SEPT6		IQCA1											HLA-DRA
			RPS27A	ITGA4		UBXN10											CTSS
			RPS4X	ITM2C		CCDC33											CCL18
			ARHGDIB	APBB1IP		CCDC74A											ACP5
			RPS3A	STK4		DNALI1											LAPTM5
			GSTK1	ADAM19		ANKUB1											HLA-DQA1
			TERF2IP	CD37		CABCOCO1											CTSD
			RPL34	JUN		LRRC46											VIM
			TSC22D3	WIPF1		SPAG8											MS4A7
			EEF1B2	CCND2		IGFBP2											EID1
			RPS12	RPS27		PIFO											HLA-DPA1
			ALOX5AP	HLA-A		CASC1											C1QC
			KMT2E	SEPT7		CCDC81											LGALS1
			AC004687.1	ARHGDIB		CFAP69											FYB1
			RPL13	CD99		TEKT2											RAC2
			RPL10A	RARRES3		C11orf97											HLA-DPB1
			BIRC3	MYH9		FAM166B											CD52
			RPL6	RPS29		EFHC1											C1QA
			RPS18	RPSA		AKAP14											APOC1
			RPL32	CD63		C1orf87											C1QB
			ARL6IP5	CD9		AGBL2											CORO1A
			RPL35A	ANXA2		CDHR4											MSMB
			RPL10	GPX4		EFCAB10											EPHX1
			RPS8	SAT1		NEK11											AL133415.1
			RPL30	HLA-DPA1		RSPH9
			HNRNPA1	NPC2		DYDC2
			RPL5	CSTB		CCDC113
			RPS25	S100A6		CEP126
			RPS14	S100A11		CCDC30
			RPL18A	CTSL		PIH1D2
			RPS7	VIM		CFAP44
			RPL11	PSAP		STOML3
			RPL14	CD74		DLEC1
			RPS19	S100A9		AK7
			RPL18	LGALS3		SPA17
			EEF1A1	CTSB		SRGAP3-AS2
			RPS15	HLA-DRB1		TEX9
			PRDX1	GPX1		CFAP299
			GSN	GSTP1		TCTEX1D4
			IGSF6	CSTA		EPPIN
			S100A11	TYROBP		CFAP126
			CES1	GLUL		PROM1
			TXN	HLA-DRB5		IGFBP5
			GSTP1	FTH1		TMEM67
			S100A6	C1QC		ANKRD66
			ANXA2	SERPINA1		ALDH3A1
			GPX4	FCER1G		FANK1
			NPC2	NEAT1		LRRC6
			CXCL16	CST3		CFAP73
			NEAT1	FTL		DCDC2B
			HLA-DPA1	HLA-DRA		FHAD1
			AIF1	LYZ		MORN2
			CD9	SLPI		CCDC39
			HLA-DPB1	S100A8		GPR162
			CSTB	PPP1R16B		CLUAP1
			CD74	RPS19		CES4A
			SAT1	RPS4Y1		FAM229B
			ALDH2	RPS27A		DYNC2H1
			FABP5	RPS3		DZIP1L
			CSTA	SSR2		DNAL1
			CD63	RPL28		B9D1
			MARCO	RPL32		MOK
			HLA-DRB1	SCGB1A1		WDR54
			CTSB			STK33
			PSAP			CCDC170
			LGALS3			LRRC23
			CTSS			RSPH14
			CCL18			BBOF1
			FTH1			MS4A8
			FBP1			MAPK10
			NUPR1			C21orf58
			MS4A7			SPAG16
